# Continuous directed evolution of a feedback-resistant *Arabidopsis* arogenate dehydratase in plantized *E. coli*

**DOI:** 10.1101/2022.09.24.509247

**Authors:** Bryan J. Leong, Andrew D. Hanson

## Abstract

Continuous directed evolution (CDE) is a powerful tool for enzyme engineering due to the depth and scale of evolutionary search that it enables. If suitably controlled and calibrated, CDE could be widely applied in plant breeding and biotechnology to improve plant enzymes *ex planta*. We tested this concept by evolving *Arabidopsis* arogenate dehydratase (AtADT2) for resistance to feedback inhibition. We used an *Escherichia coli* platform with a phenylalanine biosynthesis pathway reconfigured (‘plantized’) to mimic the plant pathway, a T7RNA polymerase-base deaminase hypermutation system (eMutaT7), and 4-fluorophenylalanine as selective agent. Selection schemes were pre-validated using a known feedback-resistant AtADT2 variant. We obtained variants that had 4-fluorophenylalanine resistance at least matching the known variant and that carried mutations in the ACT domain responsible for feedback inhibition. We conclude that *ex planta* CDE of plant enzymes in a microbial platform is a viable way to tailor characteristics that involve interaction with small molecules.
