## Supplemental Figures and Tables for "Continuous directed evolution of a feedback-resistant *Arabidopsis* arogenate dehydratase in plantized *E. coli*": Table S1.xlsx

### Sheet: Table S1
Table S1. Mutations in PheS A294G that confer p-chlorophenylalanine-resistance
Resistant colony	Amino acid sequence changes	Base change
C1	T149T; R184C; Q189*;	C→T
C2	Q189*;	C→T
C3	Q61*; Q228*;	C→T
C4	Q61*; Q189*	C→T
