## Supplemental Figures and Tables for "Continuous directed evolution of a feedback-resistant *Arabidopsis* arogenate dehydratase in plantized *E. coli*": Table S2.xlsx

### Sheet: Sheet1
Table S2. Frequency of cheaters recovered from the 4FPA selection scheme
Cultures	Total colonies	4FPA-resistant colonies	Resistant colony frequency	Mean	S.D.
T7RNAP-CD-1	19100000	13	6.80628e-07
T7RNAP-CD-2	17600000	11	6.25e-07
T7RNAP-CD-3	1.13e+07	14	1.23894e-06
T7RNAP-CD-4	16900000	9	5.32544e-07
T7RNAP-CD-5	20200000	9	4.45545e-07
T7RNAP-CD-6	19600000	12	6.12245e-07
T7RNAP-CD-7	13500000	7	5.18519e-07
T7RNAP-CD-8	18000000	5	2.77778e-07
T7RNAP-CD-9	20000000	11	5.5e-07
T7RNAP-CD-10	1.63e+07	9	5.52147e-07	6.03334e-07	2.36447e-07
T7RNAP-1	5500000	0	0
T7RNAP-2	5.6e+06	0	0
T7RNAP-3	2000000	0	0
T7RNAP-4	4400000	0	0
T7RNAP-5	1.7e+06	0	0
T7RNAP-6	12300000	0	0
T7RNAP-7	8600000	0	0
T7RNAP-8	6700000	0	0
T7RNAP-9	13000000	1	7.69231e-08
T7RNAP-10	5400000	1	1.85185e-07	2.62108e-08	5.77414e-08
