## Supplemental Figures and Tables for "Continuous directed evolution of a feedback-resistant *Arabidopsis* arogenate dehydratase in plantized *E. coli*": Table S3.xlsx

### Sheet: Table S3
Table S3. AtADT2 mutations in 4FPA-resistant colonies obtained via eMutaT7 operated in non-continuous mode
Resistant colony	Amino acid changes	Base changes	Promoter mutations
C1	A16V; A17V	C→T; C→T	0
C2	A16V; A17V	C→T; C→T	0
C3	T114T; R213W	C→T; C→T	0
C4	R213W	C→T	1
C5	T190I; R213W	C→T; C→T	0
C6	A16V; A17V	C→T; C→T	0
C7	T190I	C→T	0
C8	A17V; T114T	C→T; C→T	0
C9	R213W	C→T	0
