## Supplemental Figures and Tables for "Continuous directed evolution of a feedback-resistant *Arabidopsis* arogenate dehydratase in plantized *E. coli*": Table S4.xlsx

### Sheet: Table S4
Table S4. AtADT2 mutations in 4FPA-resistant populations obtained via eMutaT7 operated in continuous mode
Population	Passage 15 (5 mM 4FPA)			Passage 20 (10 mM 4FPA)			Passage 26 (30 mM 4FPA)
	Amino acid changes	Base changes	Promoter mutations	Amino acid changes	Base changes	Promoter mutations	Amino acid changes	Base change	Promoter mutations
C1	R213W	C→T	0	R213W	C→T	0	A17V; R213W	C→T	1
C2	R213W	C→T	0	R213W	C→T	0	R213W	C→T	0
C3	R213W	C→T	0	R213W	C→T	0	R213W	C→T	0
C4	G201R	G→A	0	A208V	C→T	0	A38V; A208V	C→T	0
C5	A208V	C→T	0	T114T; A208V	C→T; C→T	0	A208V	C→T	0
C6	G201*	G→T	0	G201*	G→T	0	A208V; D240N	C→T; G→A	0
C7	A208V	C→T	0	A208V	C→T	0	A208V	C→T	0
C8	A17T	C→T	0	R213W	C→T	1	R213W	C→T	1
