## Supplemental Figures and Tables for "Continuous directed evolution of a feedback-resistant *Arabidopsis* arogenate dehydratase in plantized *E. coli*": Table S5.xlsx

### Sheet: Table S5
Table S5. Nucleotide sequences used in this study.
Sequence name	Nucleotide sequence
PheS A294G (from pHyo182)	ATGGGCAGCAGCCATCATCATCATCATCACAGCAGCGGCCTGGTGCCGCGCGGCAGCCATATGTCACATCTCGCAGAACTGGTTGCCAGTGCGAAGGCGGCCATTAGCCAGGCGTCAGATGTTGCCGCGTTAGATAATGTGCGCGTCGAATATTTGGGTAAAAAAGGGCACTTAACCCTTCAGATGACGACCCTGCGTGAGCTGCCGCCAGAAGAGCGTCCGGCAGCTGGTGCGGTTATCAACGAAGCGAAAGAGCAGGTTCAGCAGGCGCTGAATGCGCGTAAAGCGGAACTGGAAAGCGCTGCACTGAATGCGCGTCTGGCGGCGGAAACGATTGATGTCTCTCTGCCAGGTCGTCGCATTGAAAACGGCGGTCTGCATCCGGTTACCCGTACCATC…
AtPAT	ATGGCCAAACCAAATGATGCTGAGACTCTTTCATCATCAGTAGATATGTCACTTAGCCCGCGAGTTCAGTCCTTAAAACCTTCCAAGACTATGGTTATAACCGATCTTGCAGCCACTCTTGTTCAATCCGGTGTTCCGGTTATTAGACTAGCTGCGGGAGAACCCGATTTCGACACTCCCAAAGTCGTAGCTGAGGCTGGGATCAACGCGATTCGAGAAGGTTTTACTAGGTATACGTTAAATGCAGGTATTACAGAACTCAGAGAAGCAATATGTCGAAAGCTAAAAGAGGAGAATGGATTGTCTTATGCGCCTGATCAGATCTTGGTTAGTAATGGAGCTAAACAAAGTCTCTTACAAGCAGTGCTTGCAGTTTGTTCTCCTGGAGATGAAGTTATA…
AtADT2	ATGCGTGTTGCGTATCAGGGAGTACGAGGTGCATACAGCGAATCAGCTGCTGAGAAGGCTTATCCAAACTGTGAAGCTGTTCCATGCGAAGAGTTTGACACTGCTTTTGAGGCGGTTGAGCGGTGGCTTGTTGACAGAGCTGTTTTACCGATTGAGAACTCTTTAGGTGGAAGCATCCATAGAAATTATGATCTTCTGCTGCGACACAATTTGCATATTGTAGGCGAAGTCAAGCTAGCTGTTCGGCACTGTTTGTTGGCTAACCACGGTGTAAATATTGAAGATTTGAGAAGGGTGCTTAGCCATCCACAGGCTCTTGCCCAATGTGAAAACACGTTAACCAAATTGGGGTTGGTCAGAGAAGCAGTAGATGATACTGCTGGCGCTGCGAAGCAAATT…
ung_KO_amp_F	TCATGTGATGCCTCCCCG	Primer to amplify knockout cassette of ung from Keio mutant
ung_KO_amp_R	CGTGCTGGATGATTTCCGTC	Primer to amplify knockout cassette of ung from Keio mutant
ung_KO_flank_F	TGTCCAGCAGCCAGAAAGAG	Primer to amplify from regions surrounding ung KO cassette insertion site
ung_KO_flank_R	CGTTCTGGCACTGGAAAACG	Primer to amplify from regions surrounding ung KO cassette insertion site
ung_CDS_01F	ATGGCTAACGAATTAACCTGGCATG	Primer to check for internal amplicon of ung in knockout clones
ung_CDS_01R	TTACTCACTCTCTGCCGGTAATAC	Primer to check for internal amplicon of ung in knockout clones
PheA_KO_amp_01F	CAGCGTGAAAACAGTACGGGTA	Primer to amplify knockout cassette of PheA from Keio mutant
PheA_KO_amp_01R	AGTTGCTGGAGCAGGGC	Primer to amplify knockout cassette of PheA from Keio mutant
PheA_flank_01F	AAACATGAAGATATGTACACCG	Primer to amplify from regions surrounding PheA KO cassette insertion site
PheA_flank_01R	ATTATGTCGTCAGAGCGTAAT	Primer to amplify from regions surrounding PheA KO cassette insertion site
PheA_int_01F	CATTGAAGATTCCGTATTAACTCAG	Primer to check for internal amplicon of PheA in knockout clones
PheA_int_01R	AATATCCAGATAGAACATCTCTTCC	Primer to check for internal amplicon of PheA in knockout clones
AtPAT_CDS_01F	ATGGCTTCTCAGAGTTCAGTCGCC	Primer for amplification of AtPAT coding sequence
AtPAT_CDS_01R	TTAAACGGAGACAGTGGCACGG	Primer for amplification of AtPAT coding sequence
AtADT2_CDS_01F	ATGGCAATGCACACTGTTCGATT	Primer for amplification of AtADT2 coding sequence
AtADT2_CDS_01R	TTAGAGCATTGTAGTGTCCACTGGGTAGC	Primer for amplification of AtADT2 coding sequence
pGE_expcas_01F	GGAACTGGATTTTCTTCTGAGAGCTCTTTACAGCTAGCTCAGTCCTAGGTATTATGCTAGC	Primers for cloning expression cassette into pGEflu
pGE_expcas_01R	CAGTCGATCATAGCACGATCAACGGAGAGCGTTCACCGACAAACAACAGATAAAACGAAAGG	Primers for cloning expression cassette into pGEflu
pGE_bacamp_01F	CCGTTGATCGTGCTATGATCGACTGATGTCATCAGC	Primers for preparing for pGEflu backbone for expression cassette insertion
pGE_bacamp_01R	AGCTCTCAGAAGAAAATCCAGTTCCATACCGCAC	Primers for preparing for pGEflu backbone for expression cassette insertion
AtPATc_expcas_01F	CTACTAGAGTCACACAGGAAAGTACTAGATGGCCAAACCAAATGATGCTG	Primers for cloning of AtPAT into pGE expression cassette'
AtPAT_expcas_01R	GATCTACACTAGCACTATCAGCGTTATTAAACGGAGACAGTGGCACG	Primers for cloning of AtPAT into pGE expression cassette'
pGE_empcas_01F	TAACGCTGATAGTGCTAGTGTAGATC	Primers for insertion of AtPAT into pGE expression cassette
pGE_empcas_01R	CTAGTACTTTCCTGTGTGACTCTAGTAG	Primers for insertion of AtPAT into pGE expression cassette
pGE_seq_01F	CGGTTGTGGACAACAAGCCAGGG	Primers for sequencing AtPAT expression cassette
pGE_seq_02F	GACACGGCGGAGAGCGTCTG	Primers for sequencing AtPAT expression cassette
PAT_seq_01F	GACACTCCCAAAGTCGTAGCTGAGGCTGGG	Primers for sequencing AtPAT expression cassette
PAT_seq_02F	GCACCTGCAACACACACAAGC	Primers for sequencing AtPAT expression cassette
PAT_seq_03F	GCAATGGTTCCTGGTGATGCTTTTGGAG	Primers for sequencing AtPAT expression cassette
pGE_seq_03F	CGCCTGCCAAATGTAAAGCG	Primers for sequencing AtPAT expression cassette
pGE_seq_04F	GCCGCTCGCCAGTCGATTGG	Primers for sequencing AtPAT expression cassette
pGEflugenin_F	ATGACCGTGCCCTGTCTG	Primers for insertion of AtPAT expression cassette into flu locus
pGEflugenin_R	CCAGCCAGCGAATATGGAAC	Primers for insertion of AtPAT expression cassette into flu locus
flu_amp_01F	TTTGTATCGAGAATGGTGGC	Primers flanking flu insertion site for check
flu_amp_01R	CCACATGAAGCTGATGATCA	Primers flanking flu insertion site for check
pH94_T7_01F	AACACGATTAACATCGCTAAGAACGACTTCTCTGA	Primer to remove cytidine deaminase from pHyo094 via site-directed mutagenesis
pH94_T7_01R	CATATGATAATGCCATGGTGAATTCCTCCTGAGCT	Primer to remove cytidine deaminase from pHyo094 via site-directed mutagenesis
AtADT2_FBR_01F	AACCGCCCTTTAAGGAAACATCCTCTCCGAGCA	Primer to generate feedback-resistant allele of AtADT2 with site-directed mutagenesis
AtADT2_FBR_01R	TTCAATCTTTGTGAGGTTGATTTGCCGAAGGGCAAACACAGC	Primer to generate feedback-resistant allele of AtADT2 with site-directed mutagenesis
AtADT2_pH182_01F	TTTAACTTTAAGAAGGAGATATACCATGCGTGTTGCGTATCAGGGAGTACGAG	Primer to clone AtADT2 into eMutaT7 target vector (pHyo182)
AtADT2_pH182_01R	GGTGGTGGTGGTGGTGCTCTCGAGGTTAGAGCATTGTAGTGTCCACTGGGTAGCTTC	Primer to clone AtADT2 into eMutaT7 target vector (pHyo182)
pHyo182_gib_01F	CCTCGAGAGCACCACCACCACC	Primer for cloning genes into eMutaT7 target vector with gibson assembly and create pHyo182-EV
pHyo182_gib_01R	GGTATATCTCCTTCTTAAAGTTAAACAAAATTATTTCTAGAGGGG	Primer for cloning genes into eMutaT7 target vector with gibson assembly and create pHyo182-EV
pHyo182_amp_01F	CTGAATTGACTCTCTTCCG	Primer for target gene amplicon from eMutaT7 target vector
pHyo182_amp_01R	GTCCTGCTTATCCACAACAT	Primer for target gene amplicon from eMutaT7 target vector
pHyo182_seq_01F	GATCTTCCCCATCGGTGAT	Primer for target gene sequencing of eMutaT7 target vector amplicon
pHyo182_seq_01R	GTCGAGTCAGAGGTTTTCAC	Primer for target gene sequencing of eMutaT7 target vector amplicon
pHyo094_seq_01F	CGTCTTTTACTGGCTCTTCT	Primers to sequence pHyo094
pHyo094_seq_02F	TGATTGTGCCGAGAAAATTC	Primers to sequence pHyo094
pHyo094_seq_03F	CTCATCACTACCCTACTCCC	Primers to sequence pHyo094
pHyo094_seq_04F	ATTACTGGTGGTGGCTATTG	Primers to sequence pHyo094
pHyo094_seq_05F	CATTGAGGAAAACCACGAGA	Primers to sequence pHyo094
pHyo094_seq_06F	GGCTAAGCTGATTTGGGAAT	Primers to sequence pHyo094
pHyo094_seq_07F	GACATCTTAGAGTCGGACTT	Primers to sequence pHyo094
pHyo094_seq_08F	GCTCAGAGAACCTTCGA	Primers to sequence pHyo094
pHyo094_seq_09F	GATGGAGCGACTCGTTAATC	Primers to sequence pHyo094
pHyo094_seq_10F	ATGGTAGTGTGGGGTCTC	Primers to sequence pHyo094
pBAD_F	ATGCCATAGCATTTTTATCC	Primers to sequence pHyo094
pBAD_R	GATTTAATCTGTATCAGG	Primers to sequence pHyo094
CD_amp_01F	GCTCTCATAACCAGCTCAAT	Primers to sequence pHyo094 and test for pHyo094 presence
T7RNAP_amp_01R	CATTCCGGTTGACTCAATGA	Primers to sequence pHyo094 and test for pHyo094 presence
